# Microbial fingerprints reveal interaction between museum objects, curators and visitors

**DOI:** 10.1101/2023.01.04.522779

**Authors:** Lukas M Simon, Cecilia Flocco, David Henke, Luise Rauer, Christian Müller, Johannes Vogel, Christiane Quassier, Jörg Overmann, Stefan Simon

## Abstract

Microbiomes populate the border between humans and their environment. Whether the microbiome can be leveraged to gain information on human interaction with museum objects is unclear. To answer this question, museum objects varying in material and size from two museums, the Museum für Naturkunde and the Pergamonmuseum in Berlin, Germany, which forms part of UNESCO World Heritage since 1999, were defined. In total 126 samples of natural and cultural heritage objects were taken with sterile nylon flocked swabs and subsequently subjected to 16S rRNA amplicon sequencing. By comparing the microbial composition of touched and untouched mollusc and fossil natural heritage objects we derived a robust microbial touch signature characterized by increased abundance of microbes known to be present in human skin. Application of this touch signature to cultural heritage objects from the Pergamonmuseum revealed areas of differential exposure to human contact on the Ishtar gate and Sam’al gate lions. Moreover, we were able to distinguish museum objects and personal office items touched by two different individuals with high sensitivity. Our results demonstrate that the microbial composition of museum objects gives insight into the degree of exposure to human contact, which is an important parameter for conservation and heritage science, and possibly provenance research.
