## Supplemental Table 1 for "Microbial fingerprints reveal interaction between museum objects, curators and visitors"

### Sheet: Tabelle1
Sampling date	Run	Swabbing (min)	Area (m²)	Sampling number	DZMZ Lfd Nummer	Nr DSMZ	DSMZ Barcode	DSMZ Index	Nr SPK	Nr MfN	Spot	Sample	Institution	Museum	Room Type	Object	Material	Stone type	Color	Inv. Number	Spot	Height	touched	comments
2020-10-08	1	1	0.03	1		L_1	29	1	1		1	1	SPK	VAM	Exhib	Gate Lion right Sam'al	Stone	Basalt/Dolerite		VA 2718	tooth	1.6	x	touched
2020-10-08	1	1	0.03	2		L_2	1	1	1		1	2	SPK	VAM	Exhib	Gate Lion right Sam'al	Stone	Basalt/Dolerite		VA 2718	tooth	1.6	x	touched
2020-10-08	1	1	0.03	3		L_3	30	1	1		2	1	SPK	VAM	Exhib	Gate Lion right Sam'al	Stone	Basalt/Dolerite		VA 2718	back	1.6		untouched
2020-10-08	1	1	0.03	4		L_4	2	1	1		2	2	SPK	VAM	Exhib	Gate Lion right Sam'al	Stone	Basalt/Dolerite		VA 2718	back	1.6		untouched
2020-10-08	1	1	0.03	5		L_5	31	1	2		3	1	SPK	VAM	Exhib	Gate Lion left Sam'al	Stone	Basalt/Dolerite		VA 2719	tooth	1.6	x	touched
2020-10-08	1	1	0.03	6		L_6	3	1	2		3	2	SPK	VAM	Exhib	Gate Lion left Sam'al	Stone	Basalt/Dolerite		VA 2719	tooth	1.6	x	touched
2020-10-08	1	1	0.03	7		L_7	32	1	2		4	1	SPK	VAM	Exhib	Gate Lion left Sam'al	Stone	Basalt/Dolerite		VA 2719	back	1.6		untouched
2020-10-08	1	1	0.03	8		L_8	4	1	2		4	2	SPK	VAM	Exhib	Gate Lion left Sam'al	Stone	Basalt/Dolerite		VA 2719	back	1.6		untouched
2020-10-08	1	1	0.03	9		L_9	33	1	3		5	1	SPK	VAM	Exhib	Procession Street, left side	Ceramic		white		white tile, lower band, ca. 30 cm (low), 4. from left	0.3		upper part
2020-10-08	1	1	0.03	10		L_10	5	1	3		5	2	SPK	VAM	Exhib	Procession Street, left side	Ceramic		white		white tile, lower band, ca. 30 cm (low), 4. from left	0.3		lower part
2020-10-08	1	1	0.03	11		L_11	34	1	3		6	1	SPK	VAM	Exhib	Procession Street, left side	Ceramic		white		white tile, 2. band, ca. 90 cm (middle), 4. from left	0.9	(x)	upper part
2020-10-08	1	1	0.03	12		L_12	29	2	3		6	2	SPK	VAM	Exhib	Procession Street, left side	Ceramic		white		white tile, 2. band, ca. 90 cm (middle), 4. from left	0.9	(x)	lower part
2020-10-08	1	1	0.03	13		L_13	35	1	3		7	1	SPK	VAM	Exhib	Procession Street, left side	Ceramic		white		white tile, above back of lion (high) relief	1.7		upper part
2020-10-08	1	1	0.03	14		L_14	30	2	3		7	2	SPK	VAM	Exhib	Procession Street, left side	Ceramic		white		white tile, above back of lion (high)relief	1.7		lower part
2020-10-08	1	1	0.03	15		L_15	36	1	3		8	1	SPK	VAM	Exhib	Procession Street, left side	Ceramic		white		white tile, (very high) band	2.5		sampling size ca. 4x2 cm; lower part
2020-10-08	1	1	0.03	16		L_16	31	2	3		8	2	SPK	VAM	Exhib	Procession Street, left side	Ceramic		white		white tile, (very high) band	2.5		sampling size ca. 4x2 cm; upper part
2020-10-08	1	1		17		L_17	32	2	4		9	1	SPK	VAM	Exhib		Air				Air	1.5		reference
2020-10-08	1	1		18		L_18	37	1	4		9	2	SPK	VAM	Exhib		Air				Air	1.5		reference
2020-10-08	1	1	0.03	19		L_19	38	1	5		10	1	SPK	VAM	Exhib	Ishtar Gate, right side	Ceramic		blue		Blue tile (splinter), low level, right of 2. flower	0.6		same splinter but different parts
2020-10-08	1	1	0.03	20		L_20	10	1	5		10	2	SPK	VAM	Exhib	Ishtar Gate, right side	Ceramic		blue		Blue tile (splinter), low level, right of 2. flower	0.6		same splinter but different parts
2020-10-08	1	1	0.03	21		L_21	11	1	5		11	1	SPK	VAM	Exhib	Ishtar Gate, right side	Ceramic		blue		Blue tile back of "chamois", middle level	1.7	(x)	upper left part
2020-10-08	1	1	0.03	22		L_22	39	1	5		11	2	SPK	VAM	Exhib	Ishtar Gate, right side	Ceramic		blue		Blue tile back of "chamois", middle level	1.7	(x)	lower right part
2020-10-08	1	1	0.03	23		L_23	40	1	5		12	1	SPK	VAM	Exhib	Ishtar Gate, right side	Ceramic		blue		Blue tile, new, high level, 2. row beneath fantasy animal, right beneath the left foot/hoof	1	(x)	upper part
2020-10-08	1	1	0.03	24		L_24	12	1	5		12	2	SPK	VAM	Exhib	Ishtar Gate, right side	Ceramic		blue		Blue tile, new, high level, 2. row beneath fantasy animal, right beneath the left foot/hoof	1	(x)	lower part
2020-10-08	1	1	0.03	25		L_25	41	1	5		13	1	SPK	VAM	Exhib	Ishtar Gate, right side	Ceramic		blue		Blue tile, new, very high level, 4. pinnacle from right, 2. row of 2. level	7.8		left part, very dusty! top Gate
2020-10-08	1	1	0.03	26		L_26	13	1	5		13	2	SPK	VAM	Exhib	Ishtar Gate, right side	Ceramic		blue		Blue tile, new, very high level, 4. pinnacle from right, 2. row of 2. level	7.8		right part, very dusty! top Gate						Labels Written on the Tube for ANT samples	Christiane		Stefan
2020-10-08	1	1	0.03	27		L_27	42	1	6		14	1	SPK	ANT	Exhib / Construct.	Hellenistic Hall (right column)	(artificial) Stone	Mortar			Column on eastern wall, column on the right, lowest part	1.5	x	artificial stone low		Column on eastern wall, column on the right, lowest part	artificial stone		29	TempleSample1_1	ColumLevel 1_1		27	ColumLevel 1_1
2020-10-08	1	1	0.03	28		L_28	14	1	6		14	2	SPK	ANT	Exhib / Construct.	Hellenistic Hall (right column)	(artificial) Stone	Mortar			Column on eastern wall, column on the right, lowest part	1.5	x	artificial stone low		Column on eastern wall, column on the right, lowest part	artificial stone		30	TempleSample1_2	ColumRightLevel1-2		28	ColumRightLevel1-2
2020-10-08	1	1	0.03	29		L_29	43	1	7		15	1	SPK	ANT	Exhib / Construct.	Zeus Sosipolis Tempel, Hellenistic Hall	Stone	Marble			Temple, roof, right side	7		high		Temple, roof, right side			31	TempleSample2_1	TempleSample1_1		29	TempleSample1_1
2020-10-08	1	1	0.03	30		L_30	15	1	7		15	2	SPK	ANT	Exhib / Construct.	Zeus Sosipolis Tempel, Hellenistic Hall	Stone	Marble			Temple, roof, right side	7		high		Temple, roof, right side			32	TempleSample2_2	TempleSample1_2		30	TempleSample1_2
2020-10-08	1	1	0.03	31		L_31	45	1	7		16	1	SPK	ANT	Exhib / Construct.	Zeus Sosipolis Tempel, Hellenistic Hall	Stone	Marble			Temple, head of pillar, left side	4		middle		Temple, head of pillar, left side			33	TempleSample3_1	TempleSample2_1		31	TempleSample2_1
2020-10-08	1	1	0.03	32		L_32	16	1	7		16	2	SPK	ANT	Exhib / Construct.	Zeus Sosipolis Tempel, Hellenistic Hall	Stone	Marble			Temple, head of pillar, left side	4		middle		Temple, head of pillar, left side			34	TempleSample3_2	TempleSample2_2		32	TempleSample2_2
2020-10-08	1	1	0.03	33		L_33	46	1	7		17	1	SPK	ANT	Exhib / Construct.	Zeus Sosipolis Tempel, Hellenistic Hall	Stone	Marble			Temple, column base	1.5	(x)	behind textile coat		Temple, column base	behind textile coat		27	ColumLevel 1_1	TempleSample3_1		33	TempleSample3_1
2020-10-08	1	1	0.03	34		L_34	17	1	7		17	2	SPK	ANT	Exhib / Construct.	Zeus Sosipolis Tempel, Hellenistic Hall	Stone	Marble			Temple, column base	1.5	(x)	behind textile coat		Temple, column base	behind textile coat		28	ColumRightLevel1-2	TempleSample3_2		34	TempleSample3_2
2020-10-08	1	1	0.03	35		L_35	47	1		8	18	1	MfN	VertPal	Collect	Tendaguru	Fossile Bone			MB.R.2502	bone		x	touched by users
2020-10-08	1	1	0.03	36		L_36	48	1		8	18	2	MfN	VertPal	Collect	Tendaguru	Fossile Bone			MB.R.2502	bone		x	touched by users
2020-10-08	1	1	0.03	37		L_37	18	1		8	18	3	MfN	VertPal	Collect	Tendaguru	Fossile Bone			MB.R.2502	bone		x	touched by users
2020-10-08	1	1	0.03	38		L_38	49	1		9	19	1	MfN	VertPal	Collect	Tendaguru	Fossile Bone			Jg 247	bone, 2. proximal			untouched
2020-10-08	1	1	0.03	39		L_39	50	1		9	19	2	MfN	VertPal	Collect	Tendaguru	Fossile Bone			Jg 247	bone, 2. distal			untouched
2020-10-08	1	1	0.03	40		L_40	19	1		9	19	3	MfN	VertPal	Collect	Tendaguru	Fossile Bone			Jg 247	bone, last piece			untouched
2020-10-08	1	1	0.03	41		L_41	51	1		9	20	1	MfN	VertPal	Collect	Tendaguru	Fossile Bone			Jg 8	bone, bigger piece			untouched
2020-10-08	1	1	0.03	42		L_42	52	1		9	20	2	MfN	VertPal	Collect	Tendaguru	Fossile Bone			Jg 8	bone, bigger piece			untouched
2020-10-08	1	1	0.03	43		L_43	20	1		9	20	3	MfN	VertPal	Collect	Tendaguru	Fossile Bone			Jg 8	bone, smaller piece			untouched
2020-10-08	1	1	0.03	44						9	20	4	MfN	VertPal	Collect	Tendaguru				Jg 8	material for cultivation			untouched
2020-10-08	1	1		45		L_45	53	1		9	21	1	MfN	VertPal	Collect	Tendaguru	Air				Air			reference
2020-10-08	1	1		46		L_46	54	1		9	21	2	MfN	VertPal	Collect	Tendaguru	Air				Air			reference
2020-10-08	1	1		47		L_47	21	1		9	21	3	MfN	VertPal	Collect	Tendaguru	Air				Air			reference
2020-10-08	1	1	0.03	48		L_48	57	1		10	22	1	MfN	Molluscs	Collect / Exhib	Triton horn	Mollusc			ZMB Moll 49360	outside around hole		xx	very much touched by users
2020-10-08	1	1	0.03	49		L_49	59	1		10	22	2	MfN	Molluscs	Collect / Exhib	Triton horn	Mollusc			ZMB Moll 49360	outside around hole		xx	very much touched by users
2020-10-08	1	1	0.03	50		L_50	22	1		10	22	3	MfN	Molluscs	Collect / Exhib	Triton horn	Mollusc			ZMB Moll 49360	outside around hole		xx	very much touched by users
2020-10-08	1	1	0.03	51		L_51	60	1		10	23	1	MfN	Molluscs	Collect / Exhib	Triton horn	Mollusc			ZMB Moll 49360	inside shell, around hole		xx	very much touched by users
2020-10-08	1	1	0.03	52		L_52	1	2		10	23	2	MfN	Molluscs	Collect / Exhib	Triton horn	Mollusc			ZMB Moll 49360	inside shell, around hole		xx	very much touched by users
2020-10-08	1	1	0.03	53		L_53	23	1		10	23	3	MfN	Molluscs	Collect / Exhib	Triton horn	Mollusc			ZMB Moll 49360	inside shell, around hole		xx	very much touched by users
2020-10-08	1	1	0.03	54		L_54	2	2		11	24	1	MfN	Molluscs	Collect	Mobbi Collect, Müggelsee 1940	Mollusc				shells, inside/outside			untouched, original package unopened
2020-10-08	1	1	0.03	55		L_55	3	2		11	24	2	MfN	Molluscs	Collect	Mobbi Collect, Müggelsee 1940	Mollusc				shells, inside/outside			untouched, original package unopened
2020-10-08	1	1	0.03	56		L_56	24	1		11	24	3	MfN	Molluscs	Collect	Mobbi Collect, Müggelsee 1940	Mollusc				shells, inside/outside			untouched, original package unopened
2020-10-08	1	1	0.03	57						11	24	4	MfN	Molluscs	Collect	Mobbi Collect, Müggelsee 1940	Mollusc				sediment, material for cultivation			untouched, original package unopened
2020-10-08	1	1	0.03	58		L_58	4	2		12	25	1	MfN	Molluscs	Collect	Chiton	Mollusc				all parts			untouched, original tin unopened
2020-10-08	1	1	0.03	59		L_59	5	2		12	25	2	MfN	Molluscs	Collect	Chiton	Mollusc				all parts			untouched, original tin unopened
2020-10-08	1	1	0.03	60						12	25	3	MfN	Molluscs	Collect	Chiton	Mollusc				all parts			untouched, original tin unopened
2020-10-08	1	1	0.03	61		L_60	33	2		12	25	4	MfN	Molluscs	Collect	Chiton	Mollusc				soft body			untouched, original tin unopened
2021-10-26	2	3	0.3	VAM B 01	43	2VAM B01	43	2	5				SPK	VAM	Conservation Workshop	blaue versinterte Fliesenfragmente	Ceramic		blue	Kolk M B7 K002	several blue fragments			unknown	possibly 2012
2021-10-26	2	3	0.3	VAM B 02	44	2VAM B02	4	2	5				SPK	VAM	Conservation Workshop	blaue glasierte Fliesenfragmente	Ceramic		blue	Kolk M B7 K054	several blue fragments			unknown	possibly 2012
2021-10-26	2	3	0.3	VAM B 03	45	2VAM B03	45	2	5				SPK	VAM	Conservation Workshop	blaue kleine glas. Fliesenfragmente	Ceramic		blue	Kolk M B7 K047	several blue fragments			unknown	possibly 2012
2021-10-26	2	3	0.3	VAM B 04	39	2VAM B04	14	2	5				SPK	VAM	Conservation Workshop	gelbe zusammengesetzte Fliesenfragmente	Ceramic		yellow	aus: Kolk M B7	several yellow fragments		(x)	unknown , conservators ?	possibly 2021
2021-10-26	2	3	0.3	VAM B 05	40	2VAM B05	15	2	5				SPK	VAM	Conservation Workshop	blaue frisch zusammengesetzte Fliesenfragmente	Ceramic		blue	aus: Kolk M B7	several blue fragments		(x)	unknown , conservators ?	possibly 2021
2021-10-26	2	3		VAM Werkstatt Negativ	42	2VAM NC Werkstatt	20	2					SPK	VAM	Conservation Workshop	air in ca.1,5m height	Air				Air	1.5		reference
2021-10-26	2	3	0.3	VAM B 06	24	2VAM B06	24	1	1				SPK	VAM	Exhib	Gate Lion right Sam'al	Stone	Basalt/Dolerite		VA 2718	tooth	1.5	x	visitors
2021-10-26	2	3	0.3	VAM B 07	22	2VAM B07	22	1	1				SPK	VAM	Exhib	Gate Lion right Sam'al	Stone	Basalt/Dolerite		VA 2718	back shoulder	1.5
2021-10-26	2	3	0.3	VAM B 08	26	2VAM B08 St5	26	1	1				SPK	VAM	Exhib	Gate Lion right Sam'al	Stone	Basalt/Dolerite		VA 2718	back shoulder	1.5	y	StS	60 secs on sampling day by STS
2021-10-26	2	3	0.3	VAM B 09	30	2VAM B09	30	1	2				SPK	VAM	Exhib	Gate Lion left Sam'al	Stone	Basalt/Dolerite		VA 2719	tooth	1.5	x	visitors
2021-10-26	2	3	0.3	VAM B 10	23	2VAM B10	23	1	2				SPK	VAM	Exhib	Gate Lion left Sam'al	Stone	Basalt/Dolerite		VA 2719	back shoulder	1.5
2021-10-26	2	3	0.3	VAM B 11	28	2VAM B11	28	1	2				SPK	VAM	Exhib	Gate Lion left Sam'al	Stone	Basalt/Dolerite		VA 2719	back shoulder	1.5	y	RRP	60 secs on sampling day by RRP
2021-10-26	2	3	0.3	VAM B 12	27	2VAM B12	27	1	2				SPK	VAM	Exhib	Gate Lion left Sam'al	Stone	Basalt/Dolerite		VA 2719	tooth	1.5	xy	visitors and StS	regularly and 60 secs on sampling day by STS
2021-10-26	2	3		Pergamonmuseum Negativprobe	34	2Pergamon Mus. Negativprobe	11	2					SPK	VAM	Exhib	air in ca.1,5m height	Air				Air next to right lion VA 2718	1.5		reference
2021-10-26	2	3	0.3	VAM B 13	25	2VAM B13	25	1	8				SPK	VAM	Exhib	small Gate Lion left	Stone	Basalt/Dolerite		S 6577	mouth/nose	1	x
2021-10-26	2	3	0.3	VAM B 14	29	2VAM B14	29	1	9				SPK	VAM	Exhib	small Gate Lion right	Stone	Basalt/Dolerite		S 6578	mouth/nose	1	x
2021-10-26	2	3	0.3	VAM B 15	32	2VAM B15	32	1	8				SPK	VAM	Exhib	small Gate Lion left	Stone	Basalt/Dolerite		S 6577	breast	0.6
2021-10-26	2	3	0.3	VAM B 16	31	2VAM B16	10	2	9				SPK	VAM	Exhib	small Gate Lion right	Stone	Basalt/Dolerite		S 6578	breast	0.6
2021-10-26	2	3	0.3	VAM B 17	46	2VAM B17	46	2	5				SPK	VAM	Exhib	Stier	Ceramic		yellow	1422	bright part body	1.7	(x)
2021-10-26	2	3	0.3	VAM B 18	47	2VAM B18	47	2	5				SPK	VAM	Exhib	Stier	Ceramic		blue	1422	blue part between legs	1.2	(x)
2021-10-26	2	3	0.3	VAM B 19	48	2VAM B19	22	2	5				SPK	VAM	Exhib	Stier	Ceramic		yellow	1424	bright part body	1.7	(x)
2021-10-26	2	3	0.3	VAM B 20	49	2VAM B20	23	2	5				SPK	VAM	Exhib	Stier	Ceramic		blue	1424	blue part between legs	1.2	(x)
2021-10-26	2	3	0.3	VAM B 21	50	2VAM B21	50	2	5				SPK	VAM	Exhib	Drache	Ceramic		yellow	1442	bright part body	3.6
2021-10-26	2	3	0.3	VAM B 22	51	2VAM B22	51	2	5				SPK	VAM	Exhib	Drache	Ceramic		blue	1442	blue part between legs	3.2
2021-10-26	2	3	0.3	VAM B 23	52	2VAM B23	52	2	5				SPK	VAM	Exhib	Stier	Ceramic		yellow	1426	bright part body	5.6
2021-10-26	2	3	0.3	VAM B 24	53	2VAM B24	53	2	5				SPK	VAM	Exhib	Stier	Ceramic		blue	1426	blue part between legs	5.2
2021-10-26	2	3	0.3	VAM B 25	54	2VAM B25	24	2	5				SPK	VAM	Exhib	Stier	Ceramic		yellow	1426	bright part body	5.6	y	StS	60 secs on sampling day by STS
2021-10-26	2	3	0.3	VAM B 26	55	2VAM B26	25	2	5				SPK	VAM	Exhib	Stier	Ceramic		blue	1426	blue part between legs	5.2	y	RRP	60 secs on sampling day by RRP
2021-10-26	2	3	0.3	VAM B 27	56	2VAM B27	56	2	5				SPK	VAM	Exhib	Drache	Ceramic		yellow	1447	bright part body	7.6
2021-10-26	2	3	0.3	VAM B 28	57	2VAM B28	57	2	5				SPK	VAM	Exhib	Drache	Ceramic		blue	1447	blue part between legs	7.2
2021-10-26	2	3	0.3	VAM B 29	58	2VAM B29	58	2	5				SPK	VAM	Exhib	Drache	Ceramic		yellow	1447	bright part body	7.6	y	RRP	60 secs on sampling day by RRP
2021-10-26	2	3	0.3	VAM B 30	59	2VAM B30	59	2	5				SPK	VAM	Exhib	Drache	Ceramic		blue	1447	blue part between legs	7.2	y	StS	60 secs on sampling day by STS
2021-10-28	2	3		RF Negativprobe	38	2RF Negativprobe	13	2					SPK	RF	office	Air in ca.1,5m Höhe	Air				Raum 211 RF	1.5
2021-10-28	2	3	0.01	RF B 31 M	36	2RF B31 M	36	2	M		1		SPK	RF	office	Maus PC RRP	Polymer				Raum 222 RF		y	RRP	routinely by RRP
2021-10-28	2	3	0.02	RF B 32 T	35	2RF B32 T	35	2	T		1		SPK	RF	office	Tastatur PC RRP	Polymer				Raum 222 RF		y	RRP	routinely by RRP
2021-10-28	2	3	0.01	RF B 33 M	37	2RF B33 M	37	2	M		1		SPK	RF	office	Maus PC StS	Polymer				Raum 208 RF		y	StS	routinely by STS
2021-10-28	2	3	0.02	RF B 34 T	33	2RF B34 T	33	2	T		1		SPK	RF	office	Tastatur PC StS	Polymer				Raum 208 RF		y	StS	routinely by STS
2021-10-12	2			MfN 1	1	2MfN_1	1	1		1	1	1	MfN	VertPal	Collect	Tendaguru	Air				cabinet			reference	between shelves
2021-10-12	2			MfN 2	2	2MfN_2	2	1		1	1	2	MfN	VertPal	Collect	Tendaguru	Air				cabinet			reference	between shelves
2021-10-12	2			MfN 3	3	2MfN_3	3	1		1	1	3	MfN	VertPal	Collect	Tendaguru	Air				cabinet			reference	between shelves
2021-10-12	2			MfN 4	4	2MfN_4	4	1		2	2	1	MfN	VertPal	Collect	Tendaguru	Air				room			reference
2021-10-12	2			MfN 5	5	2MfN_5	5	1		2	2	2	MfN	VertPal	Collect	Tendaguru	Air				room			reference
2021-10-12	2			MfN 6	6	2MfN_6	1	2		2	2	3	MfN	VertPal	Collect	Tendaguru	Air				room			reference
2021-10-12	2	1	0.03	MfN 7	7	2MfN_7	2	2		3	3	1	MfN	VertPal	Collect	Tendaguru	Fossile Bone			MB.R.6077	bone			touched by users	object used for tours behind the scene
2021-10-12	2	1	0.03	MfN 8	8	2MfN_8	8	1		3	3	2	MfN	VertPal	Collect	Tendaguru	Fossile Bone			MB.R.6077	bone			touched by users	object used for tours behind the scene
2021-10-12	2	1	0.03	MfN 9	9	2MfN_9	9	1		3	3	3	MfN	VertPal	Collect	Tendaguru	Fossile Bone			MB.R.6077	bone			touched by users	object used for tours behind the scene
2021-10-12	2	1	0.03	MfN 10	10	2MfN_10	10	1		4	4	1	MfN	VertPal	Collect	Tendaguru	Fossile Bone			MB.R.2095.11	bone			untouched
2021-10-12	2	1	0.03	MfN 11	11	2MfN_11	11	1		4	4	2	MfN	VertPal	Collect	Tendaguru	Fossile Bone			MB.R.2095.12	bone			untouched
2021-10-12	2	1	0.03	MfN 12	12	2MfN_12	3	2		4	4	3	MfN	VertPal	Collect	Tendaguru	Fossile Bone			MB.R.2095.13	bone			untouched
2021-10-12	2	1	0.03	MfN 13	13	2MfN_13	13	1		5	5	1	MfN	VertPal	Collect	Tendaguru	Fossile Bone			MB.R.2249/R12	bone			touched by users	these three bones were considered as one
2021-10-12	2	1	0.03	MfN 14	14	2MfN_14	14	1		6	5	2	MfN	VertPal	Collect	Tendaguru	Fossile Bone			MB.R.2249/R11	bone			touched by users	these three bones were considered as one
2021-10-12	2	1	0.03	MfN 15	15	2MfN_15	15	1		7	5	3	MfN	VertPal	Collect	Tendaguru	Fossile Bone			MB.R.2249/R10	bone			touched by users	these three bones were considered as one
2021-10-12	2	1	0.03	MfN 16	16	2MfN_16	27	2		8	6	1	MfN	VertPal	Collect	Tendaguru	Fossile Bone			MB.R.4032	bone			untouched	mixed sample along right side from end to end
2021-10-12	2	1	0.03	MfN 17	17	2MfN_17	5	2		8	6	2	MfN	VertPal	Collect	Tendaguru	Fossile Bone			MB.R.4032	bone			untouched	pure bone sample from free end
2021-10-12	2	1	0.03	MfN 18	18	2MfN_18	8	2		8	6	3	MfN	VertPal	Collect	Tendaguru	Fossile Bone			MB.R.4032	bone			untouched	canvas sample from covered end
	2				41	2NC Kit II	19	2
	2				60	2NC swab III	26	2
	2				61	2NC Kit III	1	2
	2				65	NC_PCR2	28	2
	2				19	2NC swab I	19	1
	2				20	2NC Kit I	20	1
	2				21	2NC swab II	9	2
2020-10-01	1					L_NC_BS1	6	2
2020-10-01	1					L_NC_BS2	7	2
2020-10-01	1					L_NC_BS3	26	1
2020-10-01	1					L_NC_Kit_1	27	1
2020-10-01	1					L_NC_Kit2	8	2
2020-10-01	1					L_NC_Kit_3	28	1
2020-10-01	1					NCPCR1	9	2
						* same barcode index combination
